# A Mechanistic Insight into Sources of Error of Visual Working Memory in Multiple Sclerosis

**DOI:** 10.1101/2023.02.20.529229

**Authors:** Ali Motahharynia, Ahmad Pourmohammadi, Armin Adibi, Vahid Shaygannejad, Fereshteh Ashtari, Iman Adibi, Mehdi Sanayei

**Affiliations:** Center for Translational Neuroscience, Isfahan University of Medical Sciences, Isfahan, Iran; Isfahan Neuroscience Research Center, Isfahan University of Medical Sciences, Isfahan, Iran; Department of Neurology, School of Medicine, Isfahan University of Medical Sciences, Isfahan, Iran; School of Cognitive Sciences, Institute for Research in Fundamental Sciences (IPM), Tehran, Iran

**Keywords:** Binding, Multiple sclerosis, Resource model, Swap error, Working memory

## Abstract

Working memory (WM) is one of the most affected cognitive domains in multiple sclerosis (MS), which is mainly studied by the previously established binary model for information storage (slot model). However, recent observations based on the continuous reproduction paradigms have shown that assuming dynamic allocation of WM resources (resource model) instead of the binary hypothesis will give more accurate predictions in WM assessment. Moreover, continuous reproduction paradigms allow for assessing the distribution of error in recalling information, providing new insights into the organization of the WM system. Hence, by utilizing two continuous reproduction paradigms, memory-guided localization (MGL) and analog recall task with sequential presentation, we investigated WM dysfunction in MS. Our results demonstrated an overall increase in recall error and decreased recall precision in MS. Furthermore, computational modeling of the results from the sequential paradigm determined that imprecision in decoding information and swap error (mistakenly reporting the feature of other presented items) were responsible for WM dysfunction in MS. Overall, this study offered a sensitive measure for assessing WM deficit and provided new insight into the organization of the WM system in MS population.
