## Supplemental Data 1 for "A Mechanistic Insight into Sources of Error of Visual Working Memory in Multiple Sclerosis"

### Sheet: Figure 2 - Source Data
Figure 2 - Source Data 1
Recall error and precision of healthy control and multiple sclerosis (MS) subtypes (relapsing-remitting, RRMS and secondary progressive, SPMS) in visual WM paradigms.
MGL paradigm (statistical reports)			MGL paradigm (statistical reports)			Sequential paradigms (statistical reports)
Figure 2A (Recall error as a function of distance)			Figure 2D (Recall error as a function of delay interval)			Figure 2G (Recall error as a function of bar order)
Column1	Statistical results		Column1	Statistical results		Column1	Statistical results (3-Bar)	Statistical results (1-Bar)
Healthy (Total number, mean ± SEM)	23, 0.97 ± 0.05		Healthy (Total number, mean ± SEM)	23, 0.97 ± 0.05		Healthy (Total number, mean ± SEM)	46, 0.48 ± 0.02 radian	46, 0.22 ± 0.01 radian
RRMS (Total number, mean ± SEM)	16, 1.09 ± 0.07		RRMS (Total number, mean ± SEM)	16, 1.09 ± 0.07		RRMS (Total number, mean ± SEM)	39, 0.68 ± 0.03	39, 0.33 ± 0.02
SPMS (Total number, mean ± SEM)	25, 1.86 ± 0.18		SPMS (Total number, mean ± SEM)	25, 1.86 ± 0.18		SPMS (Total number, mean ± SEM)	32, 0.76 ± 0.03	32, 0.43 ± 0.02
Between groups comparison (mixed-model ANOVA)	F(2,61) = 14.57, P < 10-5		Between groups comparison (mixed-model ANOVA)	F(2,61) = 14.57, P < 10-5		Between groups comparison (mixed-model ANOVA)	F(2,114) = 28.18, P < 10-9	F(2,114) = 36.85, P < 10-12
Healthy vs. RRMS (Tukey post hoc)	P = 0.83		Healthy vs. RRMS (Tukey post hoc)	P = 0.83		Healthy vs. RRMS (Tukey post hoc)	P < 10-5	P < 10-4
Healthy vs. SPMS (Tukey post hoc)	P < 10-4		Healthy vs. SPMS (Tukey post hoc)	P < 10-4		Healthy vs. SPMS (Tukey post hoc)	P < 10-8	P < 10-8
RRMS vs. SPMS (Tukey post hoc)	P < 10-3		RRMS vs. SPMS (Tukey post hoc)	P < 10-3		RRMS vs. SPMS (Tukey post hoc)	P = 0.14	p < 10-3
Within group comparison (mixed-model ANOVA)	F(2,61) = 85.03, P < 10-23		Within group comparison (mixed-model ANOVA)	F(4,61) = 18.89, P < 10-12		Within group comparison (mixed-model ANOVA)	F(2,114) = 48.74, P < 10-17	N/A
Interaction (Group × Distance, mixed-model ANOVA)	F(4,61) = 7.24, P < 10-4		Interaction (Group × Delay interval, mixed-model ANOVA)	F(8,61) = 0.69, P = 0.70		Interaction (Group × Bar order, mixed-model ANOVA)	F(4,114) = 1.21, P = 0.31	N/A
Figure 2B (Recall precision as a function of distance)			Figure 2E (Recall precision as a function of delay interval)			Figure 2H (Recall precision as a function of bar order)
Column1	Statistical results		Column1	Statistical results		Column1	Statistical results (3-Bar)	Statistical results (1-Bar)
Healthy (Total number, mean ± SEM)	23, 1.70/ ± 0.13/		Healthy (Total number, mean ± SEM)	23, 1.63/ ± 0.13/		Healthy (Total number, mean ± SEM)	46, 2.39 ± 0.12/radian	46, 6.10 ± 0.35 radian
RRMS (Total number, mean ± SEM)	16, 1.32 ± 0.13		RRMS (Total number, mean ± SEM)	16, 1.39 ± 0.12		RRMS (Total number, mean ± SEM)	39, 1.68 ± 0.08	39, 4.16 ± 0.32
SPMS (Total number, mean ± SEM)	25, 0.87 ± 0.10		SPMS (Total number, mean ± SEM)	25, 0.84 ± 0.09		SPMS (Total number, mean ± SEM)	32, 1.52 ± 0.05	32, 2.95 ± 0.19
Between groups comparison (mixed-model ANOVA)	F(2,61) = 13.74, P < 10-4		Between groups comparison (mixed-model ANOVA)	F(2,61) = 14.57, P < 10-5		Between groups comparison (mixed-model ANOVA)	F(2,114) = 25.23, P < 10-9	F(2,114) = 25.48, P < 10-9
Healthy vs. RRMS (Tukey post hoc)	P = 0.08		Healthy vs. RRMS (Tukey post hoc)	P = 0.34		Healthy vs. RRMS (Tukey post hoc)	P < 10-6	P < 10-4
Healthy vs. SPMS (Tukey post hoc)	P < 10-5		Healthy vs. SPMS (Tukey post hoc)	P < 10-5		Healthy vs. SPMS (Tukey post hoc)	P < 10-7	P < 10-8
RRMS vs. SPMS (Tukey post hoc)	P < 0.039		RRMS vs. SPMS (Tukey post hoc)	P < 0.005		RRMS vs. SPMS (Tukey post hoc)	P = 0.49	P < 0.031
Within group comparison (mixed-model ANOVA)	F(2,61) = 23.39, P <10-8		Within group comparison (mixed-model ANOVA)	F(4,61) = 7.30, P < 10-4		Within group comparison (mixed-model ANOVA)	F(2,114) = 20.70, P < 10-8	N/A
Interaction (Group × Distance, mixed-model ANOVA)	F(4,61) = 0.91, P = 0.46		Interaction (Group × Delay interval, mixed-model ANOVA)	F(8,61) = 2.44. P < 0.02		Interaction (Group × Bar order, mixed-model ANOVA)	F(4,114) = 1.84, P = 0.12	N/A
Figure 2C (Reaction time as a function of distance)			Figure 2F (Reaction time as a function of delay interval)			Figure 2I (Reaction time as a function of bar order)
Column1	Statistical results		Column1	Statistical results		Column1	Statistical results (3-Bar)	Statistical results (1-Bar)
Healthy (Total number, mean ± SEM)	23, 1.59 ± 0.09 seconds		Healthy (Total number, mean ± SEM)	23, 1.59 ± 0.09 seconds		Healthy (Total number, mean ± SEM)	46, 2.62 ± 0.15 seconds	46, 2.25 ± 0.14 seconds
RRMS (Total number, mean ± SEM)	16, 2.33 ± 0.16		RRMS (Total number, mean ± SEM)	16, 2.33 ± 0.16		RRMS (Total number, mean ± SEM)	39, 3.14 ± 0.15	39, 2.78 ± 0.17
SPMS (Total number, mean ± SEM)	25, 3.02 ± 0.17		SPMS (Total number, mean ± SEM)	25, 3.02 ± 0.17		SPMS (Total number, mean ± SEM)	32, 4.18 ± 0.35	32, 3.66 ± 0.30
Between groups comparison (mixed-model ANOVA)	F(2,61) = 26.44, P < 10-8		Between groups comparison (mixed-model ANOVA)	F(2,61) = 26.44, P < 10-8		Between groups comparison (mixed-model ANOVA)	F(2,114) = 12.95, P < 10-5	F(2,114) = 12.59, P < 10-4
Healthy vs. RRMS (Tukey post hoc)	P < 0.004		Healthy vs. RRMS (Tukey post hoc)	P < 0.004		Healthy vs. RRMS (Tukey post hoc)	P = 0.17	P = 0.11
Healthy vs. SPMS (Tukey post hoc)	P < 10-8		Healthy vs. SPMS (Tukey post hoc)	P < 10-8		Healthy vs. SPMS (Tukey post hoc)	P <10-5	P < 10-5
RRMS vs. SPMS (Tukey post hoc)	P < 0.008		RRMS vs. SPMS (Tukey post hoc)	P < 0.008		RRMS vs. SPMS (Tukey post hoc)	P < 0.005	P < 0.009
Within group comparison (mixed-model ANOVA)	F(2,61) = 25.94, P < 10-9		Within group comparison (mixed-model ANOVA)	F(4,61) = 0.97, P = 0.43		Within group comparison (mixed-model ANOVA)	F(2,114) = 5.92, P < 0.004	N/A
Interaction (Group × Distance, mixed-model ANOVA)	F(4,61) = 2.06, P = 0.09		Interaction (Group × Delay interval, mixed-model ANOVA)	F(8,61) = 0.86, P = 0.55		Interaction (Group × Bar order, mixed-model ANOVA)	F(4,114) = 0.16, P = 0.96	N/A
