## Supplemental Data 2 for "A Mechanistic Insight into Sources of Error of Visual Working Memory in Multiple Sclerosis"

### Sheet: Sheet1
Figure 3 - Source Data 1
Sources of recall error in high and low memory load conditions (3-bar and 1-bar, respectively)
Sequential paradigms (Statistical reports)
Figure 3A (von Mises SD as a function of bar order)				Figure 3B (Target response as a function of bar order)				Figure 3 - figure supplement 1 (Isolated effect of orientation as a function of bar order)
Column1	Statistical results (3-Bar)	Statistical results (1-Bar)		Column1	Statistical results (3-Bar)	Statistical results (1-Bar)		Column1	Statistical results (3-Bar)	Statistical results (1-Bar)
Healthy (Total number, mean ± SEM)	46, 0.51 ± 0.02	46, 0.25 ± 0.01		Healthy (Total number, mean ± SEM)	46, 0.88 ± 0.02	46, 0.98 ± 0.005		Healthy (Total number, mean ± SEM)	46, 0.33 ± 0.01 radian	46, 0.98 ± 0.005
RRMS (Total number, mean ± SEM)	39, 0.69 ± 0.03	39, 0.38 ± 0.02		RRMS (Total number, mean ± SEM)	39, 0.79 ± 0.02	39, 0.96 ± 0.01		RRMS (Total number, mean ± SEM)	39, 0.43 ± 0.01	39, 0.96 ± 0.01
SPMS (Total number, mean ± SEM)	32, 0.76 ± 0.03	32, 0.47 ± 0.02		SPMS (Total number, mean ± SEM)	32, 0.76 ± 0.02	32, 0.94 ± 0.02		SPMS (Total number, mean ± SEM)	32, 0.46 ± 0.01	32, 0.94 ± 0.02
Between groups comparison (mixed-model ANOVA)	F(2,114) = 26.79, P < 10-9	F(2,114) = 33.07, P <10-11		Between groups comparison (mixed-model ANOVA)	F(2,114) = 11.04, P < 10-4	F(2,114) = 3.11, P < 0.049		Between groups comparison (mixed-model ANOVA)	F(2,114) = 29.26, P < 10-10	F(2,114) = 3.11, P < 0.049
Healthy vs. RRMS (Tukey post hoc)	P < 10-5	P < 10-5		Healthy vs. RRMS (Tukey post hoc)	P < 0.003	P = 0.48		Healthy vs. RRMS (Tukey post hoc)	P < 10-6	P = 0.48
Healthy vs. SPMS (Tukey post hoc)	P < 10-8	P < 10-8		Healthy vs. SPMS (Tukey post hoc)	P < 10-4	P < 0.04		Healthy vs. SPMS (Tukey post hoc)	P < 10-8	P < 0.04
RRMS vs. SPMS (Tukey post hoc)	P = 0.16	P < 0.02		RRMS vs. SPMS (Tukey post hoc)	P = 0.54	P = 0.37		RRMS vs. SPMS (Tukey post hoc)	P = 0.19	P = 0.37
Within group comparison (mixed-model ANOVA)	F(2,114) = 14.95, P < 10-6	N/A		Within group comparison (mixed-model ANOVA)	F(2,114) = 10, P < 10-4	N/A		Within group comparison (mixed-model ANOVA)	F(2,114) = 7.07, P < 0.002	N/A
Interaction (Group × Bar order, mixed-model ANOVA)	F(4,114) = 1.19, P = 0.31	N/A		Interaction (Group × Bar order, mixed-model ANOVA)	F(4,114) = 0.43, P = 0.78	N/A		Interaction (Group × Bar order, mixed-model ANOVA)	F(4,114) = 0.58, P = 0.67	N/A
Figure 3C (Swap error as a function of bar order)				Figure 3D (Uniform response as a function of bar order)
Column1	Statistical results (3-Bar)	Statistical results (1-Bar)		Column1	Statistical results (3-Bar)	Statistical results (1-Bar)
Healthy (Total number, mean ± SEM)	46, 0.07 ± 0.009	N/A		Healthy (Total number, mean ± SEM)	46, 0.05 ± 0.01	46, 0.02 ± 0.005
RRMS (Total number, mean ± SEM)	39, 0.11 ± 0.01	N/A		RRMS (Total number, mean ± SEM)	39, 0.09 ± 0.01	39, 0.04 ± 0.01
SPMS (Total number, mean ± SEM)	32, 0.14 ± 0.02	N/A		SPMS (Total number, mean ± SEM)	32, 0.10 ± 0.01	32, 0.06 ±0.02
Between groups comparison (mixed-model ANOVA)	F(2,114) = 7.11, P < 0.002	N/A		Between groups comparison (mixed-model ANOVA)	F(2,114) = 5.50, P < 0.006	F(2,114) = 3.11, P < 0.049
Healthy vs. RRMS (Tukey post hoc)	P < 0.05	N/A		Healthy vs. RRMS (Tukey post hoc)	P < 0.03	P = 0.48
Healthy vs. SPMS (Tukey post hoc)	P < 0.002	N/A		Healthy vs. SPMS (Tukey post hoc)	P < 0.02	P < 0.04
RRMS vs. SPMS (Tukey post hoc)	P = 0.41	N/A		RRMS vs. SPMS (Tukey post hoc)	P = 0.95	P = 0.37
Within group comparison (mixed-model ANOVA)	F(2,114) = 31.05, P < 10-11	N/A		Within group comparison (mixed-model ANOVA)	F(2,114) = 0.81, P = 0.45	N/A
Interaction (Group × Bar order, mixed-model ANOVA)	F(4,114) = 1.45, P = 0.22	N/A		Interaction (Group × Bar order, mixed-model ANOVA)	F(4,114) = 0.18, P = 0.95	N/A
