## Supplemental Data 3 for "A Mechanistic Insight into Sources of Error of Visual Working Memory in Multiple Sclerosis"

### Sheet: Sheet1
Figure 4 - Source Data 1
Classifying performance of visual WM paradigms in differentiating healthy control from MS and MS subtypes, and MS subtypes from each other.
ROC analysis (Statistical reports)
Column1	MGL paradigm	Sequential paradigm with 3 bar	Sequential paradigm with 1 bar
Healthy (Total number)	23	46	46
RRMS (Total number)	16	39	39
SPMS (Total number)	25	32	32
Healthy vs. MS (AUC)	80	83.4	86.2
Healthy vs. RRMS (AUC)	64.1	79.3	79.6
Healthy vs. SPMS (AUC)	90.1	88.4	94.4
RRMS vs. SPMS (AUC)	84.7	62	72.3
